# Evidence for the Involvement of Vernalization-related Genes in the Regulation of Cold-induced Ripening in ‘D’Anjou’ and ‘Bartlett’ Pear Fruit

**DOI:** 10.1101/851733

**Authors:** Seanna Hewitt, Christopher A. Hendrickson, Amit Dhingra

## Abstract

European pear (*Pyrus communis L.*) cultivars require a genetically pre-determined duration of cold-temperature exposure to induce autocatalytic system 2 ethylene biosynthesis and subsequent fruit ripening. The physiological responses of pear to cold-temperature-induced ripening have been well characterized, but the molecular mechanisms underlying this phenomenon continue to be elucidated. This study employed established cold temperature conditioning treatments for ripening of two pear cultivars, ‘D’Anjou’ and ‘Bartlett’. Using a time-course transcriptomics approach, global gene expression responses of each cultivar were assessed at four different developmental stages during the cold conditioning process. Differential expression, functional annotation, and gene ontology enrichment analyses were performed. Interestingly, evidence for the involvement of cold-induced, vernalization-related genes and repressors of endodormancy release was found. These genes have not previously been described to play a role in fruit during the ripening transition. The resulting data provide insight into cultivar-specific mechanisms of cold-induced transcriptional regulation of ripening in European pear, as well as a unique comparative analysis of the two cultivars with very different cold conditioning requirements.
