## Supplementary material for "Evidence for the Involvement of Vernalization-related Genes in the Regulation of Cold-induced Ripening in ‘D’Anjou’ and ‘Bartlett’ Pear Fruit": S9_qRT-PCR_validation_all

### Sheet: ACO1
																																			Harvest	50% Conditioned	100% Conditioned	100% Ripened

### Sheet: ARF8
																															Harvest	50% Conditioned	100% Conditioned	100% Ripened

### Sheet: NCED1
																					contig 8780
